# A foundation language model to decipher diverse regulation of RNAs

**DOI:** 10.1101/2024.10.12.617732

**Authors:** Hanwen Zhou, Yue Hu, Yulong Zheng, Jiefu Li, Jielong Peng, Jiang Hu, Yun Yang, Guoqing Zhang, Zefeng Wang

**Affiliations:** Bio-Med Big Data Center, Chinese Academy of Sciences Key Laboratory of Computational Biology, Shanghai Institute of Nutrition and Health, University of Chinese Academy of Sciences, Chinese Academy of Sciences, Shanghai 200031, China; School of Life Science, Guangming Advanced Research Institute, Southern University of Science and Technology, Shenzhen, Guangdong, China; School of Medicine, Department of Pharmacy, University of North Carolina at Chapel Hill, Chapel Hill, NC, USA; CirCode Biomedicine Inc., Shanghai, China

**Keywords:** RNA regulation, language model, splicing, translation, degradation

## Abstract

RNA metabolism is tightly regulated by *cis*-elements and *trans*-acting factors. Most information guiding such regulation is encoded in RNA sequences. Considering the similarities in semantic and syntactic features between RNAs and human language, we developed LAMAR, a transformer-based foundation <u>la</u>nguage <u>m</u>odel for RN<u>A</u> <u>r</u>egulation, to decipher general rules underlying RNA processing. The model was pretrained on approximately 15 million sequences from both genome and transcriptome of 225 mammals and 1569 viruses, and further fine-tuned with labeled datasets for various tasks. The resulting fine-tuned models outperformed the state-of-the-art methods in predicting mRNA translation efficiency and mRNA half-life, while achieving comparable accuracy to specifically designed methods in predicting splice sites of pre-mRNAs and internal ribosome entry sites. Our results indicated that a single foundation language model is applicable in the comprehensive analysis of different aspects of RNA regulation, providing new insight into the design and optimization of RNA drugs.
