## Supplementary Table 1 for "A foundation language model to decipher diverse regulation of RNAs"

### Sheet: hyperparameters
Tested hyperparameters for each downstream task
Downstream task	Model	Fine-tune strategy	Batch size	Learning rate	Number of epochs
Predict splice site	LAMAR-untrained	Fine-tune all the parameters	128, 256	5e-5, 1e-4	4, 5
	LAMAR-4k	Fine-tune the frozen pretrained model
		Fine-tune all the parameters
	LAMAR-2k	Fine-tune the frozen pretrained model
		Fine-tune all the parameters
	RNAFM	Fine-tune all the parameters
Predict translation efficiency	LAMAR-untrained	Fine-tune all the parameters	16, 32, 64, 128	1e-5, 5e-5, 1e-4, 5e-4	8, 16, 24, 32
	LAMAR-4k	Fine-tune the frozen pretrained model
		Fine-tune all the parameters
	LAMAR-2k	Fine-tune the frozen pretrained model
		Fine-tune all the parameters
	RNAFM	Fine-tune all the parameters
	UTRLM	Fine-tune all the parameters	8, 16, 32	5e-5, 1e-4, 5e-4	64, 128
Predict degradation rate	LAMAR-untrained	Fine-tune all the parameters	8, 16, 32, 64	1e-5, 5e-5, 1e-4, 5e-4	2, 4, 8, 16
	LAMAR-4k	Fine-tune the frozen pretrained model
		Fine-tune all the parameters
	LAMAR-2k	Fine-tune the frozen pretrained model
		Fine-tune all the parameters
	RNAFM	Fine-tune all the parameters
Predict IRES	LAMAR-untrained	Fine-tune all the parameters	16, 32, 64	1e-5, 5e-5, 1e-4	2, 4, 6, 8
	LAMAR-4k	Fine-tune the frozen pretrained model
		Fine-tune all the parameters
	LAMAR-2k	Fine-tune the frozen pretrained model
		Fine-tune all the parameters
	RNAFM	Fine-tune all the parameters

### Sheet: predict splice site
Model performance of top10 combination of hyperparameters for prediction of splice site
Model	Fine-tune strategy	Batch size	Learning rate	Number of epochs	top-k accuracy	PRAUC
LAMAR-untrained	Fine-tune all the parameters	128	0.0001	4	0.894679	0.950032
		128	0.0001	5	0.894325	0.947527
		128	5e-05	4	0.887417	0.944246
		128	5e-05	5	0.8939	0.948665
		256	0.0001	4	0.897655	0.951662
		256	0.0001	5	0.891384	0.947402
		256	5e-05	4	0.885858	0.944989
		256	5e-05	5	0.888975	0.945662
LAMAR-4k	Fine-tune the frozen pretrained model	128	0.0001	4	0.879977	0.917521
		128	0.0001	5	0.880792	0.918691
		128	5e-05	4	0.877604	0.913405
		128	5e-05	5	0.879021	0.91537
		256	0.0001	4	0.878631	0.914907
		256	0.0001	5	0.879411	0.916895
		256	5e-05	4	0.876683	0.910125
		256	5e-05	5	0.876931	0.912018
	Fine-tune all the parameters	128	0.0001	4	0.929884	0.968511
		128	0.0001	5	0.926903	0.957541
		128	5e-05	4	0.931848	0.968167
		128	5e-05	5	0.930813	0.954763
		256	0.0001	4	0.922382	0.962434
		256	0.0001	5	0.920115	0.956566
		256	5e-05	4	0.932018	0.960641
		256	5e-05	5	0.915403	0.954544
LAMAR-2k	Fine-tune the frozen pretrained model	128	0.0001	4	0.885514	0.925635
		128	0.0001	5	0.885654	0.926194
		128	5e-05	4	0.883024	0.922776
		128	5e-05	5	0.88376	0.923926
		256	0.0001	4	0.884076	0.923635
		256	0.0001	5	0.885374	0.925045
		256	5e-05	4	0.880533	0.919877
		256	5e-05	5	0.882848	0.921691
	Fine-tune all the parameters	128	0.0001	4	0.930481	0.963253
		128	0.0001	5	0.925149	0.955658
		128	5e-05	4	0.931708	0.961236
		128	5e-05	5	0.930866	0.952855
		256	0.0001	4	0.930586	0.961258
		256	0.0001	5	0.930707	0.957711
		256	5e-05	4	0.931451	0.960651
		256	5e-05	5	0.931876	0.952849
RNAFM	Fine-tune all the parameters	128	0.0001	4	0.875018	0.927833
		128	0.0001	5	0.871475	0.91133
		128	5e-05	4	0.871764	0.924099
		128	5e-05	5	0.86942	0.912443
		256	0.0001	4	0.872042	0.925778
		256	0.0001	5	0.869881	0.914936
		256	5e-05	4	0.867472	0.925756
		256	5e-05	5	0.865382	0.917263
spliceAI	Predict length: 400				0.879	0.932
	Predict length: 2k				0.893	0.94

### Sheet: predict translation efficiency
Model performance of top10 combination of hyperparameters for prediction of translation efficiency
Model	Fine-tune strategy	Batch size	Learning rate	Number of epochs	MSE	Spearman ρ
LAMAR-untrained	Fine-tune all the parameters	32	1e-05	24	0.725084	0.116743
		16	1e-05	24	0.725448	0.111124
		128	1e-05	24	0.726021	0.128772
		32	1e-05	8	0.726549	0.130898
		64	1e-05	24	0.726889	0.122661
		64	1e-05	16	0.726958	0.130536
		128	1e-05	32	0.727553	0.123647
		64	1e-05	8	0.728073	0.121862
		64	1e-05	32	0.728443	0.108991
		128	1e-05	16	0.728694	0.125516
LAMAR-4k	Fine-tune the frozen pretrained model	16	1e-05	16	0.741417	0.0921577
		32	1e-05	24	0.741474	0.0936677
		16	1e-05	32	0.742806	0.0896186
		32	5e-05	8	0.743607	0.0858875
		64	5e-05	16	0.743897	0.0815002
		16	1e-05	24	0.74431	0.0842279
		128	0.0001	8	0.744327	0.0797055
		64	0.0001	8	0.744827	0.0808369
		32	0.0001	8	0.745662	0.0817458
		32	0.0005	8	0.749045	0.0906178
	Fine-tune all the parameters	64	0.0001	32	0.412914	0.642899
		16	5e-05	32	0.420117	0.633085
		64	0.0001	24	0.425644	0.622576
		128	0.0001	32	0.428912	0.633495
		32	5e-05	24	0.434124	0.61446
		32	5e-05	32	0.435067	0.623861
		16	5e-05	24	0.436852	0.611505
		128	0.0001	24	0.445008	0.612478
		16	5e-05	16	0.456151	0.588717
		128	0.0001	16	0.461736	0.588715
LAMAR-2k	Fine-tune the frozen pretrained model	16	5e-05	24	0.731072	0.143271
		16	1e-05	32	0.731093	0.144534
		32	0.0001	16	0.731207	0.14547
		16	5e-05	32	0.731602	0.14441
		32	0.0001	8	0.732106	0.134812
		128	5e-05	16	0.732181	0.138112
		16	1e-05	24	0.732654	0.137872
		16	0.0001	32	0.732996	0.154778
		32	5e-05	8	0.733286	0.127564
		32	0.0005	8	0.733713	0.139961
	Fine-tune all the parameters	16	5e-05	32	0.408893	0.652328
		64	0.0001	32	0.408971	0.647055
		32	5e-05	32	0.411907	0.659747
		16	5e-05	24	0.424357	0.627342
		128	0.0001	32	0.426792	0.635498
		32	5e-05	24	0.428205	0.630042
		64	5e-05	32	0.434199	0.629103
		128	0.0001	24	0.441739	0.613398
		64	5e-05	24	0.446608	0.61475
		64	0.0001	16	0.449552	0.603156
RNAFM	Fine-tune all the parameters	32	0.0001	32	0.45018	0.608001
		16	0.0001	32	0.459009	0.598596
		32	0.0001	24	0.466912	0.585683
		16	5e-05	32	0.476073	0.573751
		64	0.0001	32	0.476075	0.577881
		16	0.0001	24	0.477836	0.571987
		16	5e-05	24	0.493102	0.555478
		32	0.0001	16	0.495428	0.548258
		64	0.0001	24	0.496214	0.546584
		32	5e-05	32	0.512812	0.535255
UTRLM	Fine-tune all the parameters	8	0.0005	128	0.475436	0.553758
		16	0.0005	128	0.484733	0.54011
		32	0.0005	128	0.505573	0.521147
		8	0.0005	64	0.517811	0.515212
		32	0.0005	64	0.530273	0.492659
		8	0.0001	128	0.599583	0.427377
		8	0.0001	64	0.619925	0.415462
		16	0.0001	128	0.648217	0.376398
		32	0.0001	128	0.679522	0.355342
		16	0.0001	64	0.681454	0.363187

### Sheet: predict degradation rate
Model performance of top10 combination of hyperparameters for prediction of degradation rate
Model	Fine-tune strategy	Batch size	Learning rate	Number of epochs	MSE	Spearman ρ
LAMAR-untrained	Fine-tune all the parameters	32	1e-05	16	0.229516	0.456376
		8	1e-05	16	0.229949	0.464966
		64	5e-05	16	0.231079	0.464649
		16	1e-05	8	0.231102	0.454221
		8	1e-05	8	0.231552	0.455632
		16	1e-05	16	0.231795	0.453876
		32	5e-05	8	0.232035	0.44856
		32	5e-05	16	0.233404	0.461991
		32	0.0001	8	0.235074	0.445795
		16	5e-05	16	0.236831	0.453124
LAMAR-4k	Fine-tune the frozen pretrained model	32	0.0001	16	0.21637	0.490257
		16	5e-05	16	0.217627	0.484494
		64	0.001	8	0.220453	0.483701
		64	0.0005	8	0.221083	0.480821
		32	0.0001	8	0.22328	0.477457
		32	5e-05	16	0.224304	0.474159
		8	0.0001	4	0.22524	0.469862
		16	0.0001	4	0.231791	0.463204
		8	1e-05	16	0.234937	0.443661
		32	0.01	8	0.237262	0.463224
	Fine-tune all the parameters	8	5e-05	16	0.176209	0.647322
		8	5e-05	8	0.179578	0.633314
		16	0.0001	8	0.179584	0.637753
		16	5e-05	16	0.180846	0.633177
		16	0.0001	16	0.181058	0.63918
		8	0.0001	16	0.181079	0.62991
		32	0.0001	16	0.18222	0.627328
		32	0.0001	8	0.185623	0.61987
		32	5e-05	16	0.186903	0.621435
		8	0.0001	4	0.192279	0.597336
LAMAR-2k	Fine-tune the frozen pretrained model	32	5e-05	16	0.231753	0.481198
		16	5e-05	16	0.231893	0.479669
		8	5e-05	16	0.233545	0.479743
		32	0.001	2	0.233747	0.478457
		64	0.0001	16	0.234153	0.476543
		8	5e-05	4	0.234237	0.473219
		32	5e-05	8	0.234244	0.475761
		32	0.0001	8	0.234867	0.473206
		8	0.0001	4	0.235614	0.470251
		32	0.0005	2	0.237472	0.471697
	Fine-tune all the parameters	32	0.0001	8	0.181435	0.626158
		16	0.0001	8	0.182088	0.627557
		16	5e-05	8	0.183358	0.618442
		16	5e-05	16	0.184765	0.622232
		8	5e-05	16	0.185114	0.626005
		16	0.0001	16	0.186334	0.620522
		64	0.0001	16	0.190027	0.600617
		8	0.0001	16	0.191301	0.603072
		32	5e-05	16	0.191342	0.599526
		64	5e-05	8	0.198473	0.576199
RNAFM	Fine-tune all the parameters	8	0.0001	16	0.187793	0.601395
		8	0.0001	8	0.188878	0.598937
		16	0.0001	16	0.190716	0.598032
		16	0.0001	8	0.192544	0.584707
		8	0.0001	4	0.194554	0.585064
		16	0.0001	4	0.197241	0.566509
		16	5e-05	16	0.208189	0.547248
		16	5e-05	8	0.211281	0.542828
		64	0.0001	16	0.215336	0.524627
		32	5e-05	8	0.237355	0.475711

### Sheet: predict IRES
Model performance of top10 combination of hyperparameters for prediction of IRES
Model	Fine-tune strategy	Batch size	Learning rate	Number of epochs	Precision	Recall	F1	AUROC
LAMAR-untrained	Fine-tune all the parameters	16	0.0001	8	0.856333	0.716052	0.779594	0.864126
		16	5e-05	8	0.85938	0.714949	0.778042	0.863771
		32	0.0001	8	0.851853	0.709463	0.777617	0.863518
		32	5e-05	8	0.837829	0.737274	0.785636	0.861795
		16	1e-05	8	0.841494	0.712356	0.772055	0.855879
		32	0.0001	6	0.841452	0.717348	0.770425	0.848622
		64	0.0001	8	0.860112	0.692093	0.767555	0.848443
		32	5e-05	6	0.836755	0.725784	0.779237	0.848412
		16	1e-05	6	0.826328	0.720175	0.773619	0.843021
		64	0.0001	6	0.820453	0.695745	0.747092	0.837464
LAMAR-4k	Fine-tune the frozen pretrained model	16	0.001	8	0.884833	0.837261	0.857248	0.938991
		32	0.001	8	0.882468	0.841151	0.856684	0.936157
		16	0.001	6	0.889219	0.821488	0.852055	0.933901
		64	0.001	8	0.88088	0.821074	0.845728	0.931827
		32	0.001	6	0.880177	0.821831	0.849359	0.928709
		16	0.001	4	0.884099	0.801457	0.843075	0.928513
		64	0.001	6	0.882002	0.786834	0.833775	0.924718
		32	0.001	4	0.868679	0.819534	0.842184	0.923158
		16	0.0001	8	0.865195	0.788131	0.830272	0.920785
		64	0.001	4	0.855018	0.813344	0.838246	0.920426
	Fine-tune all the parameters	32	5e-05	4	0.956108	0.923331	0.939001	0.983282
		64	0.0001	8	0.956423	0.924885	0.937601	0.983172
		16	5e-05	6	0.956501	0.914657	0.936244	0.98169
		16	5e-05	4	0.95542	0.918699	0.933652	0.981527
		16	0.0001	2	0.950281	0.913563	0.931466	0.981079
		16	5e-05	2	0.954074	0.915246	0.930573	0.980996
		32	0.0001	6	0.956197	0.912808	0.930404	0.980975
		64	0.0001	6	0.95357	0.912894	0.933571	0.980731
		16	5e-05	8	0.957415	0.918278	0.937438	0.980641
		64	5e-05	6	0.946532	0.925411	0.937184	0.979601
LAMAR-2k	Fine-tune the frozen pretrained model	16	0.001	8	0.892336	0.841889	0.859148	0.935608
		32	0.001	8	0.878676	0.840303	0.84984	0.932715
		16	0.001	6	0.885541	0.831212	0.850575	0.930401
		32	0.001	6	0.887297	0.808495	0.843023	0.929525
		64	0.001	8	0.876652	0.832081	0.850105	0.927004
		16	0.001	4	0.871623	0.837219	0.849773	0.9262
		64	0.001	6	0.871996	0.813271	0.839847	0.923228
		32	0.001	4	0.871054	0.810179	0.839633	0.921452
		64	0.001	4	0.843116	0.843508	0.83664	0.912533
		16	0.0001	8	0.859124	0.797349	0.831659	0.90928
	Fine-tune all the parameters	16	0.0001	4	0.962844	0.918501	0.943935	0.98463
		16	0.0001	6	0.954766	0.922284	0.942926	0.984053
		32	5e-05	4	0.955571	0.928828	0.941165	0.984031
		16	0.0001	2	0.951021	0.929136	0.938598	0.983962
		16	5e-05	4	0.955534	0.926875	0.941006	0.983746
		16	0.0001	8	0.965787	0.905252	0.938494	0.983662
		16	5e-05	8	0.958412	0.918477	0.934465	0.982633
		32	5e-05	8	0.954998	0.912175	0.934446	0.982207
		32	0.0001	6	0.953552	0.915581	0.936316	0.982169
		16	5e-05	2	0.95408	0.909514	0.928559	0.980142
RNAFM	Fine-tune all the parameters	16	1e-05	4	0.952538	0.948864	0.949215	0.984345
		32	1e-05	8	0.954934	0.950577	0.953306	0.983822
		64	1e-05	8	0.950309	0.945668	0.946935	0.983156
		32	1e-05	4	0.948687	0.948768	0.9449	0.982629
		8	1e-05	2	0.942776	0.953525	0.945684	0.981198
		16	1e-05	2	0.939772	0.947369	0.942563	0.979884
		64	1e-05	6	0.941728	0.940243	0.940277	0.979349
		64	1e-05	4	0.932098	0.943934	0.937147	0.97873
		32	1e-05	2	0.929019	0.944309	0.933423	0.976796
		64	1e-05	2	0.856798	0.978646	0.912054	0.97379
